# A bespoke analytical workflow for the confident identification of sulfopeptides and their discrimination from phosphopeptides

**DOI:** 10.1101/2023.07.15.549150

**Authors:** Leonard A. Daly, Dominic P. Byrne, Simon Perkins, Philip J Brownridge, Euan McDonnell, Andrew R. Jones, Patrick A. Eyers, Claire E. Eyers

## Abstract

Protein tyrosine sulfation (sY) is a post-translational modification (PTM) catalysed by Golgi-resident Tyrosyl Protein SulfoTransferases (TPSTs). Information on protein tyrosine sulfation is currently limited to ∼50 human proteins with only a handful having verified sites of sulfation. The contribution of this chemical moiety for the regulation of biological processes, both inside and outside the cell, remains poorly defined, in large part due to analytical limitations. Mass spectrometry-based proteomics is the method of choice for PTM analysis, but has yet to be applied for the systematic investigation and large-scale analysis of biomolecular sulfation (constituting the ‘sulfome’), primarily due to issues associated with discrimination of sY-from phosphotyrosine (pY)-containing peptides. In this study, we developed a mass spectrometry (MS)-based workflow centred on the characterization of sY-peptides, incorporating optimised Zr^4+^-IMAC and TiO_2_ enrichment strategies. Extensive characterization of a panel of sY- and pY-peptides using an array of MS fragmentation regimes (CID, HCD, EThcC, ETciD, UVPD) highlights differences in the ability to generate site-determining product ions, which can be exploited to differentiate sulfated peptides from nominally isobaric phosphopeptides based on precursor ion neutral loss at low collision energy. Application of our analytical workflow to a HEK-293 cell extracellular secretome facilitated identification of 21 new sulfotyrosine-containing proteins, several of which we validate enzymatically using *in vitro* sulfation assays. This study demonstrates the applicability of our strategy for confident, high-throughput, ‘sulfomics’ studies, and reveals new sY interplay between enzymes relevant to both protein and glycan sulfation.
