## Supplemental Table 1 for "A bespoke analytical workflow for the confident identification of sulfopeptides and their discrimination from phosphopeptides"

### Sheet: Legend
Supp. Table. 1: Syntheised peptide standards. Peptides were synthesised as an unmodified state, known sY-site indicated by '[Y]'. pI and molecular weight were calculated for the unmodified peptide using the Expasy compute_pi tool [accessed Janruary 2020]. Identical peptides were also synthesised as a pY-containing state.

### Sheet: Standard peptides
Protein	Sequence	pI	MW (Da)
FGF7	SYD[Y]MEGEDIR	3.92	1377.45
Cionin	N[Y]YGWMDFGK	5.83	1280.42
Fibrinopeptide B	QFPTD[Y]DEGQDDRPK	4.04	1810.85
Drosulfakinins	GGDDQFDD[Y]GHMR	4.13	1512.54
Coagulation Factor 8	EDFDI[Y]DEDENQSPR	3.62	1871.85
Fibrinogen gamma	QVRPEHPAETE[Y]DSLYPEDDL	3.95	2503.62
Cholecystokinen	D[Y]MGWMDFGR	4.21	1277.45
Cholecystokinen +R	D[Y]MGWMDFGRR	5.96	1433.63
Cholecystokinen mut	ISDWD[Y]MGWMDFGR	3.93	1778.99
Cholecystokinen mut +R	ISDWD[Y]MGWMDFGRR	4.43	1935.17
Cholecystokinen mis	ISDRD[Y]MGWMDFGR	4.43	1748.96
Cholecystokinen mis +R	ISDRD[Y]MGWMDFGRR	6.04	1905.15
